# Entorhinal cortex vulnerability to human APP expression promotes hyperexcitability and tau pathology

**DOI:** 10.1101/2023.11.06.565629

**Authors:** Annie M Goettemoeller, Emmie Banks, Prateek Kumar, Viktor J Olah, Katharine E McCann, Kelly South, Christina C Ramelow, Anna Eaton, Duc M Duong, Nicholas T Seyfried, David Weinshenker, Srikant Rangaraju, Matthew JM Rowan

**Affiliations:** Department of Cell Biology, Emory University School of Medicine, Atlanta, GA, 30322; GDBBS Graduate Program, Laney Graduate School, Emory University; Department of Neurology, Yale University, New Haven, CT 06510; Department of Human Genetics, Emory University School of Medicine; Department of Neurology, Emory University School of Medicine; Department of Biomedical Engineering, Georgia Institute of Technology, Atlanta, GA 30322; Department of Biochemistry, Emory University; Center for Neurodegenerative Disease, Emory University School of Medicine

**Keywords:** APP, inhibition, PV interneuron, hyperexcitability, lateral entorhinal cortex, Alzheimer’s Disease

## Abstract

Preventative treatment for Alzheimer’s Disease is of dire importance, and yet, cellular mechanisms underlying early regional vulnerability in Alzheimer’s Disease remain unknown. In human patients with Alzheimer’s Disease, one of the earliest observed pathophysiological correlates to cognitive decline is hyperexcitability. In mouse models, early hyperexcitability has been shown in the entorhinal cortex, the first cortical region impacted by Alzheimer’s Disease. The origin of hyperexcitability in early-stage disease and why it preferentially emerges in specific regions is unclear. Using cortical-region and cell-type-specific proteomics coupled with *ex vivo* and *in vivo* electrophysiology, we uncovered differential susceptibility to human-specific amyloid precursor protein (hAPP) in a model of sporadic Alzheimer’s. Unexpectedly, our findings reveal that early entorhinal hyperexcitability may result from intrinsic vulnerability of parvalbumin (PV) interneurons, rather than the suspected layer II excitatory neurons. This vulnerability of entorhinal PV interneurons is specific to hAPP, as it could not be recapitulated with increased murine APP expression. However, partial replication of the findings could be seen after introduction of a murine APP chimera containing a humanized amyloid-beta sequence. Surprisingly, neurons in the Somatosensory Cortex showed no such vulnerability to adult-onset hAPP expression. hAPP-induced hyperexcitability in entorhinal cortex could be ameliorated by enhancing PV interneuron excitability *in vivo.* Co-expression of human Tau with hAPP decreased circuit hyperexcitability, but at the expense of increased pathological tau species. This study suggests early disease interventions targeting non-excitatory cell types may protect regions with early vulnerability to pathological symptoms of Alzheimer’s Disease and downstream cognitive decline.
