## Supplemental Data Proteomics 3 for "Entorhinal cortex vulnerability to human APP expression promotes hyperexcitability and tau pathology"

### Sheet: Tau Interactor analysis
Human Tau Interactors (N=261)		PV-CIBOP Regional DEPs + Human Tau interactors									Summary Table
(from Kavanagh et al 2022)		GeneSymbol	Tur_SSC	Tur_SSC	Tur_SSC	Tur_LEC	Tur_LEC	Tur_LEC
RPL11		Map2	17.4309	16.9076	17.5694	12.5854	12.6298	15.7687
SRP14		Vim	18.9573	19.1148	18.3847	15.019	15.9102	16.9496
EEF1A2		Map2	26.4705	26.4178	25.6977	23.6523	22.9269	24.3557				Tau interactors (n=107)	Non-Tau interactors (n=700)
GFAP		Camk2d	20.5272	20.6038	21.0341	18.7707	17.9074	17.9194			SSC>LEC	32	91
HNRNPA1		Mapt	21.0291	20.8143	20.6214	18.2127	17.5708	19.5331			LEC>SSC	8	76
HNRNPA3		Cct3	20.0032	19.8798	20.8571	17.0296	18.2569	18.4049			Non-regional	67	533
HSPA5		Mapt	23.8626	23.8043	23.2569	20.958	20.6614	22.317			Total	107	700
HSPA9		Hspd1	20.0643	21.0383	19.3639	18.4804	18.3879	18.8368
LRRC47		Usp5	20.2389	20.1437	20.3354	18.5904	18.6142	18.8605			Chi Sq statistic 20.7
PPIB		Syn1	24.4587	24.6066	24.0863	22.7595	22.5509	23.2519			p=0.000032
PSMC1		Sptan1	25.5631	26.0507	25.4171	24.4532	23.909	24.2522
PSMC2		Eno1	20.4209	20.8309	21.1406	19.1087	19.5608	20.069
PSMC3		Prdx2	21.8495	21.9817	21.571	20.5251	20.7136	20.6551
PSMC5		Gapdh	24.916	25.1697	24.2143	23.4094	23.5169	23.9287
PSMD11		Ywhag	22.5218	22.5509	21.8793	21.5509	21.3717	20.9475
PSMD13		Map1b	21.9756	21.5654	21.6108	20.3464	20.6318	21.1605
PSMD2		Septin7	22.3685	22.5621	22.5042	21.2467	21.5695	21.6447
PTBP1		Rps25	21.0739	21.2814	20.8725	20.1467	20.106	20.3527
RPL15		Nsf	25.7638	25.9152	25.4187	24.9599	25.044	24.917
RPL23		Tubb3	23.3366	23.3737	23.408	22.5583	22.9746	22.4839
RPL24		Napb	22.7431	22.8748	22.9613	22.0368	22.3822	22.079
RPL27A		Rps27a	22.064	22.0542	21.5135	21.4701	21.0107	21.1785
RPL28		Ywhae	25.4031	25.438	25.1384	24.6991	24.7936	24.6024
RPL3		Fasn	22.8857	22.9451	22.7183	22.3116	22.3455	22.2171
RPL35		Ywhab	21.9261	21.6179	21.6963	21.2478	21.1769	21.1485
RPS11		Ywhaz	25.0603	25.0775	24.5373	24.3309	24.3869	24.3324
RPS14		Tubb4b	26.9066	27.0485	26.859	26.5155	26.6743	26.3095
RPS18		Hspa8	23.6053	23.7711	23.6421	23.139	23.3399	23.2703
RPS6		Hsp90ab1	24.5987	24.8717	24.7004	24.4872	24.4324	24.1967
RPS7		Cfl1	20.17	20.1907	20.3595	19.7666	20.0229	19.9095
RPS8		Dnm1	24.3681	24.4164	24.4723	24.1113	24.2141	23.9309
TUBB2B		Actb	27.5495	27.6943	27.4965	27.3384	27.3552	27.2427
AARS		Actbl2	24.2598	24.2791	24.4451	24.6633	24.6063	24.6913
ACTG1		Cct8	20.6314	20.6792	20.9534	21.023	21.2461	21.0297
AP1B1		Ppp2r1a	22.1889	22.1696	22.4205	22.6578	22.7179	22.5073
AP2A2		Rps9	19.9788	19.741	19.8975	20.5615	20.5639	20.6372
APEX1		Ncl	18.2344	17.6035	18.2606	19.1686	18.7178	19.2736
APOE		Ap3b2	18.8128	19.3482	19.9801	20.8354	20.7792	20.0523
APP		Ewsr1	15.6457	15.798	14.8969	17.5786	16.7318	17.5098
ATP5A1		Rps24	17.843	16.5515	17.7044	18.8668	19.5615	19.7156
CAPRIN1
CAPZA1
CCDC124
CCT2
CCT4
CCT6A
CCT7
CIRBP
CNDP2
COPS4
DCTN2
DDX1
DDX17
DDX3X
DDX5
DNM2
EDF1
EEF1A1
EEF1B2
EIF2S1
EIF2S2
EIF2S3
EIF3E
EIF4G1
EIF4H
EIF5A
EPB41L3
FAM98B
FARSB
FHL1
FKBP3
FSCN1
FUS
G3BP1
GPI
HNRNPA0
HNRNPC
HNRNPD
HNRNPM
HNRNPR
HNRNPU
HSPA12A
IDH2
ILF3
ITIH2
KIF5B
MYH9
MYL6
NMT1
NONO
NPM1
PA2G4
PABPC1
PABPC4
PARP1
PEA15
PFKP
PIN1
PIP4K2A
PPP2R2A
PSMC4
PSMD1
PSMD12
PSMD14
PSMD4
PSMD8
RAB8B
RAN
RBM3
RBMX
RPL13A
RPL14
RPL17
RPL18A
RPL21
RPL22
RPL23A
RPL30
RPL34
RPL35A
RPL36
RPL38
RPL4
RPL5
RPL6
RPL7
RPL7A
RPL8
RPLP2
RPS10
RPS13
RPS17
RPS19
RPS23
RUVBL1
RUVBL2
SCRN1
SEC22B
SERBP1
SET
SNRPA
SNRPD2
SNRPD3
SRSF3
SSBP1
STRAP
STX1B
STXBP1
SYNCRIP
TAF15
TCP1
TLN2
TRIM28
TUBA1B
TUBB
UBAP2L
WDR1
XRCC5
XRCC6
YWHAZ
YWHAQ
YWHAH
YWHAG
YWHAE
YWHAB
YBX1
VIM
VAMP2
USP5
UBA1
TUFM
TUBB4B
TUBB4A
TUBB3
TUBA4A
TUBA1A
SYNJ1
SYN1
SSB
SPTAN1
SFPQ
SEPTIN7
SEPTIN6
SEPTIN11
RTN4
RTN1
RPS9
RPS5
RPS4X
RPS3A
RPS3
RPS27A
RPS25
RPS24
RPS20
RPS2
RPS16
RPLP0
RPL32
RPL31
RPL29
RPL27
RPL26
RPL19
RPL13
RPL12
RPL10A
RAB2A
PSMD3
PRDX2
PPP2R1A
PPIA
PIP4K2B
PGAM1
PDIA3
PDAP1
PCBP1
P4HB
NSF
NCL
NAPB
MYH10
MAPT
MAP4
MAP2
MAP1B
LDHA
LANCL2
LANCL1
KIF5C
HSPH1
HSPD1
HSPB1
HSPA8
HSP90AB1
HSP90AA1
HNRNPK
HNRNPA2B1
GAPDH
FASN
EWSR1
ENO1
EIF4A2
EIF4A1
EEF2
EEF1G
DNM1
DHX9
DDB1
COPS3
CFL1
CDK5
CCT8
CCT3
CAMK2D
CAMK2B
AP3B2
AP2M1
AK1
ACTBL2
ACTB

### Sheet: APP Interactor analysis
hAPP Interactors (STRING DB)		PV-CIBOP Regional DEPs + Human APP interactors
A2M		GeneSymbol	Tur_SSC	Tur_SSC	Tur_SSC	Tur_LEC	Tur_LEC	Tur_LEC
ACHE		Numbl	17.0215	17.4141	16.9046	14.613	14.601	14.7323
ADRB2		Snca	23.6318	23.6219	23.19	20.61	19.9952	22.6401
AGER		Mapt	23.8626	23.8043	23.2569	20.958	20.6614	22.317
AGT		Bin1	21.3845	21.3364	20.8601	17.9914	18.9738	20.1237
ANKS1B		Hspd1	20.0643	21.0383	19.3639	18.4804	18.3879	18.8368
ANXA1		Hspa4	20.8342	20.6796	20.2172	19.093	19.3214	19.152
AP4B1		Eno1	20.4209	20.8309	21.1406	19.1087	19.5608	20.069
AP4E1		Gapdh	24.916	25.1697	24.2143	23.4094	23.5169	23.9287
AP4M1		Mapk3	18.0341	17.8018	18.2849	17.5322	16.8941	16.9587
AP4S1		Hspa8	23.6053	23.7711	23.6421	23.139	23.3399	23.2703
APBA1		Apoo	18.3129	18.3091	18.6059	19.6063	19.0297	18.8717
APBA2		Grin1	18.7125	19.0672	19.3519	20.1462	20.3121	20.1161
APBA3		Clstn1	14.7094	14.7448	15.813	17.0713	16.722	16.4342
APBB1		Grin2a	14.7094	15.798	14.6323	18.589	18.0788	18.2827
APBB2
APBB3
APCS
APH1A
APLP2
APOA1
APOA2
APOA4
APOA5
APOB
APOBR
APOC1
APOC2
APOC3
APOC4
APOE
APOF
APOH
APOL1
APOM
APOO
APP
APPBP2
APPL1
BACE1
BAG6
BGN
BIN1
BLMH
C3
CALR
CARM1
CASP3
CASP6
CCL23
CD44
CD47
CD74
CETP
CHRNA7
CLSTN1
CLU
CNTN1
CNTN2
CNTN3
CNTN4
CNTN5
COL25A1
CORT
CREBBP
CRYAB
CST3
DAB1
DAB2
DBI
DEFB103A
DHFR
DISC1
DRD3
EGFR
ELAVL4
ENO1
EP300
EPHB2
EVL
EXOC6
F11
FAM20C
FBLN1
FCGR2B
FGA
FGB
FMR1
FPR2
FYN
GAPDH
GET3
GET4
GNAI2
GNB1
GNG2
GPC1
GRB2
GRIN1
GRIN2A
GRIN2B
GSAP
GSK3A
GSK3B
GSN
GULP1
H1-0
HDLBP
HMOX2
HOMER3
HPR
HSD17B10
HSPA4
HSPA8
HSPD1
HSPG2
IAPP
IDE
IGLV10-54
ITGA2B
ITGB1
ITM2B
JUN
KAT5
KLC1
KLC2
KLC3
KLC4
KLK6
KNG1
LCAT
LCN2
LDLR
LDLRAD3
LILRB2
LIPC
LPA
LPL
LRP1
LRP10
LRP1B
LRP2
LRP4
LRP8
LSR
MAP3K5
MAPK1
MAPK3
MAPK8
MAPK8IP1
MAPK8IP2
MAPRE1
MAPT
MCM2
MSR1
MXI1
NAE1
NCSTN
NEFL
NF1
NGFR
NMS
NMU
NOTCH1
NOTCH2
NRXN1
NTN1
NTRK1
NUCB1
NUMB
NUMBL
OLFM1
PCOLCE
PCYOX1
PDIA3
PEX3
PF4
PIKFYVE
PITRM1
PLA2G7
PLB1
PLG
PLTP
PMCH
PON1
PPBP
PPID
PPIF
PRKN
PRMT1
PRNP
PRSS1
PRSS2
PRSS3
PSEN1
PSENEN
RELN
RTN4R
SAA1
SAA2
SAA2-SAA4
SAA4
SELENOS
SEMA3A
SERPINA3
SFTPC
SGTA
SHC1
SLC25A4
SLC40A1
SNCA
SOD1
SORL1
SORT1
SPON1
SRSF6
SST
STAT3
STUB1
STX1A
SYP
TARDBP
TGFB1
TGFB2
TIMM23
TM2D1
TMCC2
TMEM30A
TNFRSF21
TNRC6B
TNS3
TOMM40
TREM2
TRPC6
TTR
TWF1
UBA3
UBL4A
UBQLN1
UCHL1
VAC14
VANGL2
VLDLR
